# Challenges in the Biotechnological Implementation of Oral RNA Interference as an Antiviral Strategy in *Aedes aegypti*

**DOI:** 10.1101/2023.11.05.565667

**Authors:** Ottavia Romoli, Annabelle Henrion-Lacritick, Hervé Blanc, Lionel Frangeul, Maria-Carla Saleh

## Abstract

Mosquitoes, particularly *Aedes aegypti*, are critical vectors for globally significant pathogenic viruses. This study examines the limitations of oral RNA interference (RNAi) as a strategy to disrupt viral transmission by *Ae. aegypti*. We hypothesized that double-stranded RNA (dsRNA) targeting the Zika virus (ZIKV) or chikungunya virus (CHIKV) genomes produced by engineered bacterial symbionts could trigger an antiviral response. Mosquitoes mono-colonized with *Escherichia coli* producing dsZIK or dsCHIK did not display reduced viral titers following exposure to virus-contaminated bloodmeals and failed to generate dsZIK- or dsCHIK-derived small interfering RNAs. To address potential limitations of bacterial dsRNA release, we explored dsRNA inoculation via feeding and injection. While viral replication was impeded in mosquitoes injected with dsZIK or dsCHIK, no antiviral effect was observed in dsRNA-fed mosquitoes. These findings highlight complexities of implementing oral RNAi as an antiviral strategy in *Ae. aegypti* and warrant further exploration of local and systemic RNAi mechanisms.
