## Supplementary Table 1 for "Challenges in the Biotechnological Implementation of Oral RNA Interference as an Antiviral Strategy in *Aedes aegypti*"

### Sheet: Sheet1
Name	Sequence (5'-3')	Reference sequence	Position	Amplicon length	Application
ZIKV_1_Not_FOR	AAAGCGGCCGCGGCCTTATCAACAGATG	ZIKV MR766 (GenBank: MK105975.1)	288–307	481 bp	Cloning ZIK1 sequence in T444T and forward in pUC18-spacer
ZIKV_1_Age_REV	AAAACCGGTTAGAGTGAGAAGGGAGCGTC	ZIKV MR766 (GenBank: MK105975.1)	768–749
CHIKV_1_Not_FOR	AAAGCGGCCGCGTGCTTGGTAGGGGAC	CHIKV Carribean (GenBank: MF773560.1)	7935-7950	557 bp	Cloning CHIK1 sequence in T444T and forward in pUC18-spacer
CHIKV_1_Age_REV	AAAACCGGTGTAGCAGCTGATAGTACCCG	CHIKV Carribean (GenBank: MF773560.1)	8491-8472
GFP_Not_FOR	AAAGCGGCCGCGGCAAGCTGACCCTGAAGTT	eGFP (GenBank: LC741218.1)	387–406	523 bp	Cloning GFP sequence in T444T and forward in pUC18-spacer
GFP_Age_REV	AAAACCGGTTCTCGTTGGGGTCTTTGCTC	eGFP (GenBank: LC741218.1)	909–890
pUC18_T7_term_REV	gtgagtcgtattaAAGCTTGGCACTGGCCGTCG				Introducing the T7 promoter and terminator, and the spacer sequence in the pUC18 plasmid
pUC18_T7_prom_FOR	gaggggttttttgGAATTCGTAATCATGGTCATAG
spacer_T7_prom_FOR	AGTGCCAAGCTTtaatacgactcactataggGCGGCCGCACCGGTGTTAACCAGAGGAAATTCTTCCGAG				Introducing the T7 promoter and terminator, and the spacer sequence in the pUC18 plasmid
spacer_T7_term_REV	GATTACGAATTCcaaaaaacccctcaagacccgtttagaggccccaaggggttatgctagGGTACCGTATACGCTAGCGTGGTGCTACAGAACCGAGG
ZIKV_1_inverted_Nhe_FOR	AAAGCTAGCTAGAGTGAGAAGGGAGCGTC	ZIKV MR766 (GenBank: MK105975.1)	288–307	481 bp	Cloning ZIK1 inverted sequence in pUC18-spacer
ZIKV_1_inverted_Kpn_REV	AAAGGTACCGGCCTTATCAACAGATGGGG	ZIKV MR766 (GenBank: MK105975.1)	768–749
CHIK_1_inverted_Nhe_FOR	AAAGCTAGCGTAGCAGCTGATAGTACCCG	CHIKV Carribean (GenBank: MF773560.1)	7935-7950	557 bp	Cloning CHIK1 inverted sequence in pUC18-spacer
CHIK_1_inverted_Kpn_REV	AAAGGTACCGTGCTTGGTAGGGGACAAAG	CHIKV Carribean (GenBank: MF773560.1)	8491-8472
GFP_inverted_Nhe_FOR	AAAGCTAGCTCTCGTTGGGGTCTTTGCTC	eGFP (GenBank: LC741218.1)	387–406	523 bp	Cloning GFP inverted sequence in pUC18-spacer
GFP_inverted_Kpn__REV	AAAGGTACCGGCAAGCTGACCCTGAAGTT	eGFP (GenBank: LC741218.1)	909–890
ZIKV_1_short_Not_FOR	AAAGCGGCCGCAAGAGAGGAAGAGACGTGGC	ZIKV MR766 (GenBank: MK105975.1)	394–413	175 bp	Cloning shorter ZIK1 sequence in pUC18-spacer
ZIKV_1_short_Age_REV	AAAACCGGTTGGCACTTGTTCACTCCCAA	ZIKV MR766 (GenBank: MK105975.1)	568–549
ZIKV_1_short_inverted_Nhe_FOR	AAAGCTAGCTGGCACTTGTTCACTCCCAA	ZIKV MR766 (GenBank: MK105975.1)	394–413	175 bp	Cloning shorter ZIK1 sequence in pUC18-spacer
ZIKV_1_short_inverted_Kpn_REV	AAAGGTACCAAGAGAGGAAGAGACGTGGC	ZIKV MR766 (GenBank: MK105975.1)	568–549
T7_ZIK1_FOR	taatacgactcactataggGGCCTTATCAACAGATGGGG	ZIKV MR766 (GenBank: MK105975.1)	288–307	481 bp	Synthesis of ZIK1 dsRNA
T7_ZIK1_REV	taatacgactcactataggTAGAGTGAGAAGGGAGCGTC	ZIKV MR766 (GenBank: MK105975.1)	768–749
T7_CHIK1_FOR	taatacgactcactataggGTGCTTGGTAGGGGAC	CHIKV Carribean (GenBank: MF773560.1)	7935-7950	557 bp	Synthesis of CHIK1 dsRNA
T7_CHIK1_REV	taatacgactcactataggAAAGCGGCCGCGTAGCAGCTGATAGTACCC	CHIKV Carribean (GenBank: MF773560.1)	8491-8472
T7_GFP_FOR	taatacgactcactataggGGCAAGCTGACCCTGAAGTT	eGFP (GenBank: LC741218.1)	387–406	523 bp	Synthesis of GFP dsRNA
T7_GFP_REV	taatacgactcactataggTCTCGTTGGGGTCTTTGCTC	eGFP (GenBank: LC741218.1)	909–890
ZIK1_NB_T7_FOR	taatacgactcactataggTCAACAGATGGGGTTCCGTG	ZIKV MR766 (GenBank: MK105975.1)	295-314	345 bp	Synthesis of ZIK1 probes for Northern Blot
ZIK1_NB_T3_REV	aattaaccctcactaaagCCTCATCCAGCATAGGGCAC	ZIKV MR766 (GenBank: MK105975.1)	639-620
