## Supplementary Table 2 for "Challenges in the Biotechnological Implementation of Oral RNA Interference as an Antiviral Strategy in *Aedes aegypti*"

### Sheet: FIGURE 1
CFUs in mosquitoes supplemented with sterile sucrose
Day 1
Shapiro-Wilk normality test
NA
Wilcoxon rank sum test with continuity correction
data: ster_day1$CFU.mosquito by ster_day1$Medium
W = 32, p-value = NA
alternative hypothesis: true location shift is not equal to 0
Day 4
Shapiro-Wilk normality test
data: ster_day4$CFU.mosquito
W = 0.27265, p-value = 4.553e-08
Wilcoxon rank sum test with continuity correction
data: ster_day4$CFU.mosquito by ster_day4$Medium
W = 36, p-value = 0.3816
alternative hypothesis: true location shift is not equal to 0
CFUs in mosquitoes supplemented with bacteria contaminated sucrose
Day 1
Shapiro-Wilk normality test
data: cont_day1$CFU.mosquito
W = 0.63641, p-value = 3.647e-05
Wilcoxon rank sum test with continuity correction
data: cont_day1$CFU.mosquito by cont_day1$Medium
W = 31.5, p-value = 1
alternative hypothesis: true location shift is not equal to 0
Day 4
Shapiro-Wilk normality test
data: cont_day4$CFU.mosquito
W = 0.81119, p-value = 0.00385
Wilcoxon rank sum test with continuity correction
data: cont_day4$CFU.mosquito by cont_day4$Medium
W = 36, p-value = 0.7124
alternative hypothesis: true location shift is not equal to 0

### Sheet: FIGURE 2
PFUs in mosquitoes colonized by dsRNA producing bacteria							Prevalence in mosquitoes colonized by dsRNA producing bacteria
Day 6 - midgut							Day 6 - midgut
Shapiro-Wilk normality test							Shapiro-Wilk normality test
data: midgut_6$Log_PFU							NA
W = 0.88032, p-value = 0.01016
Wilcoxon rank sum test with continuity correction							Wilcoxon rank sum test with continuity correction
data: midgut_6$Log_PFU by midgut_6$Condition							data: midgut_6$Prevalence by midgut_6$Condition
W = 70, p-value = 0.5367							W = 60, p-value = NA
alternative hypothesis: true location shift is not equal to 0							alternative hypothesis: true location shift is not equal to 0
Day 6 - carcass							Day 6 - carcass
Shapiro-Wilk normality test							Shapiro-Wilk normality test
data: carcass_6$Log_PFU							data: carcass_6$Prevalence
W = 0.7697, p-value = 0.0001303							W = 0.58185, p-value = 5.739e-07
Wilcoxon rank sum test with continuity correction							Wilcoxon rank sum test with continuity correction
data: carcass_6$Log_PFU by carcass_6$Condition							data: carcass_6$Prevalence by carcass_6$Condition
W = 66, p-value = 0.718							W = 65, p-value = 0.7158
alternative hypothesis: true location shift is not equal to 0							alternative hypothesis: true location shift is not equal to 0
Day 6 - head							Day 6 - head
Shapiro-Wilk normality test							Shapiro-Wilk normality test
data: head_6$Log_PFU							data: head_6$Prevalence
W = 0.88315, p-value = 0.01155							W = 0.58185, p-value = 5.739e-07
Wilcoxon rank sum test with continuity correction							Wilcoxon rank sum test with continuity correction
data: head_6$Log_PFU by head_6$Condition							data: head_6$Prevalence by head_6$Condition
W = 63, p-value = 0.8692							W = 53.5, p-value = 0.6273
alternative hypothesis: true location shift is not equal to 0							alternative hypothesis: true location shift is not equal to 0
Day 10 - midgut							Day 10 - midgut
Shapiro-Wilk normality test							Shapiro-Wilk normality test
data: midgut_10$Log_PFU							data: midgut_10$Prevalence
W = 0.90259, p-value = 0.123							W = 0.29684, p-value = 2.19e-07
Wilcoxon rank sum test with continuity correction							Wilcoxon rank sum test with continuity correction
data: midgut_10$Log_PFU by midgut_10$Condition							data: midgut_10$Prevalence by midgut_10$Condition
W = 35.5, p-value = 0.09485							W = 25, p-value = 0.551
alternative hypothesis: true location shift is not equal to 0							alternative hypothesis: true location shift is not equal to 0
Day 10 - carcass							Day 10 - carcass
Shapiro-Wilk normality test							Shapiro-Wilk normality test
data: carcass_10$Log_PFU							data: carcass_10$Prevalence
W = 0.80383, p-value = 0.004118							W = 0.41281, p-value = 7.525e-07
Wilcoxon rank sum test with continuity correction							Wilcoxon rank sum test with continuity correction
data: carcass_10$Log_PFU by carcass_10$Condition							data: carcass_10$Prevalence by carcass_10$Condition
W = 16, p-value = 0.2957							W = 30, p-value = 0.3503
alternative hypothesis: true location shift is not equal to 0							alternative hypothesis: true location shift is not equal to 0
Day 10 - head							Day 10 - head
Shapiro-Wilk normality test							Shapiro-Wilk normality test
data: head_10$Log_PFU							data: head_10$Prevalence
W = 0.73045, p-value = 0.001139							W = 0.44568, p-value = 4.025e-06
Wilcoxon rank sum test with continuity correction							Wilcoxon rank sum test with continuity correction
data: head_10$Log_PFU by head_10$Condition							data: head_10$Prevalence by head_10$Condition
W = 30, p-value = 0.1626							W = 25, p-value = 0.2933
alternative hypothesis: true location shift is not equal to 0							alternative hypothesis: true location shift is not equal to 0

### Sheet: FIGURE 3
Enrichment of 21 nt small RNAs compared to 18-33 nt small RNAs
T444T-ZIK1 (live bacteria)
Posiitve sense reads
Average (18-33 nt)	166.312
Standard deviation (18-33 nt)	135.744
Count 21 nt reads	393
Z score	1.66996
p value	0.09
Negative sense reads
Average (18-33 nt)	94.75
Standard deviation (18-33 nt)	72.6677
Count 21 nt reads	216
Z score	1.66855
p value	0.1
pUC18-ZIK1 (live bacteria)
Posiitve sense reads
Average (18-33 nt)	1464.25
Standard deviation (18-33 nt)	1315.11
Count 21 nt reads	2589
Z score	0.855253
p value	0.392411
Negative sense reads
Average (18-33 nt)	807.5
Standard deviation (18-33 nt)	706.283
Count 21 nt reads	1043
Z score	0.333436
p value	0.738805
pUC18-ZIK1 short (live bacteria)
Posiitve sense reads
Average (18-33 nt)	498.188
Standard deviation (18-33 nt)	585.188
Count 21 nt reads	1158
Z score	1.12752
p value	0.259522
Negative sense reads
Average (18-33 nt)	786.875
Standard deviation (18-33 nt)	962.362
Count 21 nt reads	705
Z score	-0.0850772
p value	1

### Sheet: FIGURE 4
PFUs in mosquitoes fed/injected with dsRNA							Prevalence in mosquitoes fed/injected with dsRNA						Enrichment of 21 nt small RNAs compared to 18-33 nt small RNAs
Day 7							Day 7						Fed
Shapiro-Wilk normality test							Shapiro-Wilk normality test						Posiitve sense reads
													Average (18-33 nt)	500378
data: PFU_7$Log_PFU							data: PFU_7$Prevalence						Standard deviation (18-33 nt)	496475
W = 0.90031, p-value = 2.457e-06							W = 0.55722, p-value = 1.82e-15						Count 21 nt reads	1665560
Kruskal-Wallis rank sum test							Kruskal-Wallis rank sum test						Z score	2.34691
													p value	0.019
data: PFU_7$Log_PFU by PFU_7$Condition							data: PFU_7$Prevalence by PFU_7$Condition
Kruskal-Wallis chi-squared = 37.345, df = 5, p-value = 5.108e-07							Kruskal-Wallis chi-squared = 40.102, df = 4, p-value = 4.123e-08						Negative sense reads
													Average (18-33 nt)	161398
Dunn (1964) Kruskal-Wallis multiple comparison. p-values adjusted with the Bonferroni method.							Dunn (1964) Kruskal-Wallis multiple comparison. p-values adjusted with the Bonferroni method.						Standard deviation (18-33 nt)	185753
													Count 21 nt reads	572804
	Comparison	Z	P.unadj	P.adj				Comparison	Z	P.unadj	P.adj
1	Control - Fed_ds_GFP	-1.77153	0.0764728	0.764728			1	Control - Fed_ds_GFP	-0.788805	0.430226	1		Z score	2.2148
2	Control - Fed_ds_ZIK1	0.114893	0.90853	1			2	Control - Fed_ds_ZIK1	0.8626	0.388357	1		p value	0.027
3	Fed_ds_GFP - Fed_ds_ZIK1	2.28668	0.0222145	0.222145			3	Fed_ds_GFP - Fed_ds_ZIK1	2.00846	0.044594	0.44594
4	Control - Injected_ds_GFP	-1.62246	0.104705	1			4	Control - Injected_ds_GFP	0	1	1		Injected
5	Fed_ds_GFP - Injected_ds_GFP	0.18257	0.855136	1			5	Fed_ds_GFP - Injected_ds_GFP	0.966085	0.334002	1
6	Fed_ds_ZIK1 - Injected_ds_GFP	-2.10606	0.0351989	0.351989			6	Fed_ds_ZIK1 - Injected_ds_GFP	-1.05271	0.292473	1		Posiitve sense reads
7	Control - Injected_ds_ZIK1	2.72412	0.00644729	0.0644729			7	Control - Injected_ds_ZIK1	4.55417	5.25937e-06	5.25937e-05		Average (18-33 nt)	5719.69
8	Fed_ds_GFP - Injected_ds_ZIK1	4.91707	8.7848e-07	8.7848e-06			8	Fed_ds_GFP - Injected_ds_ZIK1	6.0475	1.47108e-09	1.47108e-08		Standard deviation (18-33 nt)	5066.56
9	Fed_ds_ZIK1 - Injected_ds_ZIK1	3.0081	0.00262885	0.0262885			9	Fed_ds_ZIK1 - Injected_ds_ZIK1	4.3584	1.31016e-05	0.000131016		Count 21 nt reads	19883
10	Injected_ds_GFP - Injected_ds_ZIK1	4.768	1.86059e-06	1.86059e-05			10	Injected_ds_GFP - Injected_ds_ZIK1	5.2587	1.45079e-07	1.45079e-06
													Z score	2.79545
Day 14							Day 14						p value	0.00518272
Shapiro-Wilk normality test							Shapiro-Wilk normality test						Negative sense reads
													Average (18-33 nt)	3977
data: PFU_14$Log_PFU							data: PFU_14$Prevalence						Standard deviation (18-33 nt)	3926.93
W = 0.773, p-value = 9.797e-08							W = 0.60402, p-value = 8.017e-11						Count 21 nt reads	15506
Kruskal-Wallis rank sum test							Kruskal-Wallis rank sum test						Z score	2.93588
													p value	0.00332599
data: PFU_14$Log_PFU by PFU_14$Condition							data: PFU_14$Prevalence by PFU_14$Condition
Kruskal-Wallis chi-squared = 21.825, df = 4, p-value = 0.0002171							Kruskal-Wallis chi-squared = 29.158, df = 4, p-value = 7.261e-06
Dunn (1964) Kruskal-Wallis multiple comparison. p-values adjusted with the Bonferroni method.							Dunn (1964) Kruskal-Wallis multiple comparison. p-values adjusted with the Bonferroni method.
	Comparison	Z	P.unadj	P.adj				Comparison	Z	P.unadj	P.adj
1	Control - Fed_ds_GFP	0.155568	0.876373	1			1	Control - Fed_ds_GFP	0.96033	0.336889	1
2	Control - Fed_ds_ZIK1	-0.861799	0.388798	1			2	Control - Fed_ds_ZIK1	0.501052	0.616335	1
3	Fed_ds_GFP - Fed_ds_ZIK1	-1.16885	0.242464	1			3	Fed_ds_GFP - Fed_ds_ZIK1	-0.41793	0.675998	1
4	Control - Injected_ds_GFP	0.259958	0.794896	1			4	Control - Injected_ds_GFP	1.02119	0.307163	1
5	Fed_ds_GFP - Injected_ds_GFP	0.129441	0.897009	1			5	Fed_ds_GFP - Injected_ds_GFP	0.0887826	0.929255	1
6	Fed_ds_ZIK1 - Injected_ds_GFP	1.26379	0.206306	1			6	Fed_ds_ZIK1 - Injected_ds_GFP	0.488304	0.625335	1
7	Control - Injected_ds_ZIK1	3.02838	0.00245866	0.0245866			7	Control - Injected_ds_ZIK1	4.36201	1.28872e-05	0.000128872
8	Fed_ds_GFP - Injected_ds_ZIK1	3.47808	0.000505018	0.00505018			8	Fed_ds_GFP - Injected_ds_ZIK1	4.1434	3.42198e-05	0.000342198
9	Fed_ds_ZIK1 - Injected_ds_ZIK1	4.13269	3.58539e-05	0.000358539			9	Fed_ds_ZIK1 - Injected_ds_ZIK1	3.97697	6.9798e-05	0.00069798
10	Injected_ds_GFP - Injected_ds_ZIK1	3.2934	0.000989849	0.00989849			10	Injected_ds_GFP - Injected_ds_ZIK1	3.98633	6.7104e-05	0.00067104

### Sheet: SUPP FIGURE 1
PFUs in mosquitoes colonized by dsRNA producing bacteria							Prevalence in mosquitoes colonized by dsRNA producing bacteria
Day 2 - body							Day 2 - body
Shapiro-Wilk normality test							Shapiro-Wilk normality test
data: body_2$Log_PFU							NA
W = 0.9304, p-value = 0.007835
Kruskal-Wallis rank sum test							Kruskal-Wallis rank sum test
data: body_2$Log_PFU by body_2$Condition							data: body_2$Prevalence by body_2$Condition
Kruskal-Wallis chi-squared = 20.862, df = 2, p-value = 2.951e-05							Kruskal-Wallis chi-squared = NaN, df = 2, p-value = NA
Dunn (1964) Kruskal-Wallis multiple comparison. p-values adjusted with the Bonferroni method.							Dunn (1964) Kruskal-Wallis multiple comparison. p-values adjusted with the Bonferroni method.
	Comparison	Z	P.unadj	P.adj			NA
1	pUC18-CHIK1 - T444T-CHIK1	-2.7644	0.00570276	0.0171083
2	pUC18-CHIK1 - T444T-GFP	2.23909	0.0251502	0.0754507
3	T444T-CHIK1 - T444T-GFP	4.56682	4.95172e-06	1.48551e-05
Day 2 - head							Day 2 - head
Shapiro-Wilk normality test							Shapiro-Wilk normality test
data: head_2$Log_PFU							data: head_2$Prevalence
W = 0.36984, p-value = 6.335e-13							W = 0.35617, p-value = 4.55e-13
Kruskal-Wallis rank sum test							Kruskal-Wallis rank sum test
data: head_2$Log_PFU by head_2$Condition							data: head_2$Prevalence by head_2$Condition
Kruskal-Wallis chi-squared = 11.162, df = 2, p-value = 0.003769							Kruskal-Wallis chi-squared = 11.511, df = 2, p-value = 0.003165
Dunn (1964) Kruskal-Wallis multiple comparison. p-values adjusted with the Bonferroni method.							Dunn (1964) Kruskal-Wallis multiple comparison. p-values adjusted with the Bonferroni method.
	Comparison	Z	P.unadj	P.adj				Comparison	Z	P.unadj	P.adj
1	pUC18-CHIK1 - T444T-CHIK1	-2.84099	0.00449744	0.0134923			1	pUC18-CHIK1 - T444T-CHIK1	-2.89962	0.00373619	0.0112086
2	pUC18-CHIK1 - T444T-GFP	0.505996	0.61286	1			2	pUC18-CHIK1 - T444T-GFP	0.486325	0.626737	1
3	T444T-CHIK1 - T444T-GFP	3.17978	0.00147385	0.00442155			3	T444T-CHIK1 - T444T-GFP	3.22048	0.00127976	0.00383927
Day 5 - body							Day 5 - body
Shapiro-Wilk normality test							Shapiro-Wilk normality test
data: body_5$Log_PFU							NA
W = 0.88894, p-value = 0.001724
Kruskal-Wallis rank sum test							Kruskal-Wallis rank sum test
data: body_5$Log_PFU by body_5$Condition							data: body_5$Prevalence by body_5$Condition
Kruskal-Wallis chi-squared = 2.4257, df = 2, p-value = 0.2973							Kruskal-Wallis chi-squared = NaN, df = 2, p-value = NA
Dunn (1964) Kruskal-Wallis multiple comparison. p-values adjusted with the Bonferroni method.							Dunn (1964) Kruskal-Wallis multiple comparison. p-values adjusted with the Bonferroni method.
NA							NA
Day 5 - head							Day 5 - head
Shapiro-Wilk normality test							Shapiro-Wilk normality test
data: head_5$Log_PFU							data: head_5$Prevalence
W = 0.81724, p-value = 3.652e-05							W = 0.51441, p-value = 9.303e-10
Kruskal-Wallis rank sum test							Kruskal-Wallis rank sum test
data: head_5$Log_PFU by head_5$Condition							data: head_5$Prevalence by head_5$Condition
Kruskal-Wallis chi-squared = 0.38744, df = 2, p-value = 0.8239							Kruskal-Wallis chi-squared = 1.2895, df = 2, p-value = 0.5248
Dunn (1964) Kruskal-Wallis multiple comparison. p-values adjusted with the Bonferroni method.							Dunn (1964) Kruskal-Wallis multiple comparison. p-values adjusted with the Bonferroni method.
NA							NA

### Sheet: SUPP FIGURE 3
Enrichment of 21 nt small RNAs compared to 18-33 nt small RNAs
T444T-ZIK1 (heat-killed bacteria)
Posiitve sense reads
Average (18-33 nt)	583.062
Standard deviation (18-33 nt)	473.398
Count 21 nt reads	730
Z score	0.310389
p value	0.76
Negative sense reads
Average (18-33 nt)	211.438
Standard deviation (18-33 nt)	168.505
Count 21 nt reads	138
Z score	-0.435817
p value	1
pUC18-ZIK1 (heat-killed bacteria)
Posiitve sense reads
Average (18-33 nt)	1806.94
Standard deviation (18-33 nt)	1380.59
Count 21 nt reads	2206
Z score	0.289052
p value	0.77
Negative sense reads
Average (18-33 nt)	605.062
Standard deviation (18-33 nt)	452.117
Count 21 nt reads	466
Z score	-0.307581
p value	1
pUC18-ZIK1 short (heat-killed bacteria)
Posiitve sense reads
Average (18-33 nt)	524.312
Standard deviation (18-33 nt)	602.337
Count 21 nt reads	1890
Z score	2.26732
p value	0.02
Negative sense reads
Average (18-33 nt)	1363.62
Standard deviation (18-33 nt)	1497.28
Count 21 nt reads	2266
Z score	0.602676
p value	0.55

### Sheet: SUPP FIGURE 4
Enrichment of 21 nt small RNAs compared to 18-33 nt small RNAs
PCLV - segment S
Posiitve sense reads
Average (18-33 nt)	603.938
Standard deviation (18-33 nt)	717.941
Count 21 nt reads	3027
Z score	3.37501
p value	0.000738118
Negative sense reads
Average (18-33 nt)	1447.19
Standard deviation (18-33 nt)	1307.58
Count 21 nt reads	2041
Z score	0.45413
p value	0.649735
PCLV - segment M
Posiitve sense reads
Average (18-33 nt)	625.625
Standard deviation (18-33 nt)	557.122
Count 21 nt reads	2099
Z score	2.64462
p value	0.0081783
Negative sense reads
Average (18-33 nt)	2542.81
Standard deviation (18-33 nt)	2259.76
Count 21 nt reads	3970
Z score	0.631566
p value	0.527671
PCLV - segment L
Posiitve sense reads
Average (18-33 nt)	233.438
Standard deviation (18-33 nt)	311.439
Count 21 nt reads	1282
Z score	3.36683
p value	0.000760379
Negative sense reads
Average (18-33 nt)	311.875
Standard deviation (18-33 nt)	472.456
Count 21 nt reads	1965
Z score	3.499
p value	0.000467006

### Sheet: SUPP FIGURE 5
PFUs in mosquitoes fed/injected with dsRNA							Prevalence in mosquitoes fed/injected with dsRNA
Day 2							Day 2
Shapiro-Wilk normality test							Shapiro-Wilk normality test
data: PFU_2$Log_PFU							data: PFU_2$Prevalence
W = 0.81322, p-value = 4.012e-09							W = 0.17727, p-value < 2.2e-16
Kruskal-Wallis rank sum test							Kruskal-Wallis rank sum test
data: PFU_2$Log_PFU by PFU_2$Condition							data: PFU_2$Prevalence by PFU_2$Condition
Kruskal-Wallis chi-squared = 21.978, df = 4, p-value = 0.0002025							Kruskal-Wallis chi-squared = 6.3306, df = 4, p-value = 0.1758
Dunn (1964) Kruskal-Wallis multiple comparison. p-values adjusted with the Bonferroni method.							Dunn (1964) Kruskal-Wallis multiple comparison. p-values adjusted with the Bonferroni method.
	Comparison	Z	P.unadj	P.adj			NA
1	Control - Fed_dsCHIK1	2.00476	0.0449891	0.449891
2	Control - Fed_dsGFP	0.260087	0.794797	1
3	Fed_dsCHIK1 - Fed_dsGFP	-1.5661	0.117325	1
4	Control - Inj_dsCHIK1	4.28168	1.85487e-05	0.000185487
5	Fed_dsCHIK1 - Inj_dsCHIK1	2.37474	0.0175613	0.175613
6	Fed_dsGFP - Inj_dsCHIK1	3.6916	0.000222849	0.00222849
7	Control - Inj_dsGFP	1.12533	0.260447	1
8	Fed_dsCHIK1 - Inj_dsGFP	-0.868359	0.385198	1
9	Fed_dsGFP - Inj_dsGFP	0.766228	0.44354	1
10	Inj_dsCHIK1 - Inj_dsGFP	-3.19042	0.00142065	0.0142065
Day 5							Day 5
Shapiro-Wilk normality test							Shapiro-Wilk normality test
data: PFU_5$Log_PFU							data: PFU_5$Prevalence
W = 0.67391, p-value = 2.826e-11							W = 0.24357, p-value < 2.2e-16
Kruskal-Wallis rank sum test							Kruskal-Wallis rank sum test
data: PFU_5$Log_PFU by PFU_5$Condition							data: PFU_5$Prevalence by PFU_5$Condition
Kruskal-Wallis chi-squared = 10.085, df = 4, p-value = 0.03902							Kruskal-Wallis chi-squared = 8.4932, df = 4, p-value = 0.07509
Dunn (1964) Kruskal-Wallis multiple comparison. p-values adjusted with the Bonferroni method.							Dunn (1964) Kruskal-Wallis multiple comparison. p-values adjusted with the Bonferroni method.
	Comparison	Z	P.unadj	P.adj			NA
1	Control - Fed_dsCHIK1	0.402473	0.687336	1
2	Control - Fed_dsGFP	0.0220226	0.98243	1
3	Fed_dsCHIK1 - Fed_dsGFP	-0.371666	0.710142	1
4	Control - Inj_dsCHIK1	2.75229	0.00591807	0.0591807
5	Fed_dsCHIK1 - Inj_dsCHIK1	2.1256	0.033537	0.33537
6	Fed_dsGFP - Inj_dsCHIK1	2.64875	0.00807912	0.0807912
7	Control - Inj_dsGFP	0.3703	0.711159	1
8	Fed_dsCHIK1 - Inj_dsGFP	-0.0297129	0.976296	1
9	Fed_dsGFP - Inj_dsGFP	0.340346	0.733596	1
10	Inj_dsCHIK1 - Inj_dsGFP	-2.15692	0.0310123	0.310123
